# β-catenin/TCF signaling represses GUCY2C hormone expression through a p38α–GATA2 axis in colorectal cancer

**DOI:** 10.64898/2026.11.16.767112

**Authors:** Adi Caspi, Andrew E. Evans, Ariana A. Entezari, Jasmine R. Alvarez, Anne K. Londregan, Thomas J. M. Kuret, Robert D. Carlson, Jeffrey A. Rappaport, Ramkrishna Mitra, Adam E. Snook, Scott A. Waldman

## Abstract

Guanylin (GUCA2A) and uroguanylin (GUCA2B) are paracrine hormone ligands of the tumor-suppressor receptor guanylyl cyclase C (GUCY2C). In early colorectal tumorigenesis, expression of GUCA2A and GUCA2B is silenced through transcriptional repression by APC-regulated β-catenin/TCF signaling, a pathway activated early in malignant transformation. This repression depends on a locus control region (LCR) 1,000–3,683 bp upstream of *GUCA2A*. Here, we used d*<u>C</u>*as9–APEX2 *<u>b</u>*iotinylation at genomic *<u>e</u>*lements by *r*estricted *<u>s</u>*patial *t*agging (C-BERST) in colorectal cancer (CRC) cell lines with inducible suppression of β-catenin/TCF signaling to identify β-catenin/TCF-regulated proteins associated with the *GUCA2A* regulatory region that mediate repression of GUCY2C ligand transcription. Guide RNAs were used to direct dCas9-APEX2 for locus-specific proximity biotinylation of proteins. Quantitative mass spectrometry identified p38α (MAPK14) as a candidate regulator enriched near the *GUCA2A* promoter following β-catenin/TCF suppression. Loss-of-function and rescue experiments established that p38α supports GUCA2A and GUCA2B induction following β-catenin/TCF suppression. Importantly, GATA2 was identified as a p38α-dependent activator of GUCA2A and GUCA2B transcription that remained enriched near the *GUCA2A* promoter independent of β-catenin/TCF signaling. Indeed, GATA2 S192 phosphorylation was reduced by p38α loss and by active β-catenin/TCF signaling. Thus, a p38α/GATA2 axis links oncogenic β-catenin/TCF signaling to repression of GUCY2C hormone expression in CRC.

Graphical abstract
Proposed model of β-catenin/TCF-regulated repression of GUCY2C signaling. In the absence of β-catenin/TCF signaling, active p38α promotes phosphorylation of GATA2 at the *GUCA2A* promoter, upregulating GUCA2A and GUCA2B expression. Under tumorigenic conditions, β-catenin/TCF signaling is hyperactivated, suppressing the p38α/GATA2 axis and repressing transcription of GUCA2A and GUCA2B.
