## Supplemental Table 1 for "β-catenin/TCF signaling represses GUCY2C hormone expression through a p38α–GATA2 axis in colorectal cancer"

### Sheet: gRNAs
gRNAs for C-BERST
gRNA ID	Target	Sequence	Source
sham	sham	CCAGTTGCTCTGGGGGAACA	Addgene #80262
1804	GUCA2A +79 to +102	GGTGACCCCTCCTGCCAAGGCGG	Rappaport et al, 2022
1855	GUCA2A -5 to -28	AAAGTCCCGCCGCTTCCCCCTGG	Rappaport et al, 2022
1799	GUCA2A -167 to -190	GCCCGGCTGTGGGTCAAAGTAGG	Rappaport et al, 2022
1808	GUCA2A -968 to -991	CAGATACAGTCCCCTTTCCGCGG	Rappaport et al, 2022
1807	GUCA2A -1127 to -1150	GTAGAAAGATGACAATCCCAGGG	Rappaport et al, 2022
1806	GUCA2A -1447 to -1470	GTGTCTGTATATACCCTGATGGG	Rappaport et al, 2022
1860	GUCA2A -3355 to -3378	CTAGGTTAGGGCTCATTGGCAGG	Rappaport et al, 2022
1861	GUCA2A -3646 to -3669	AGGCTTGCCTGCTATAAGGCAGG	Rappaport et al, 2022
1862	GUCA2A -3846 to -3869	GGGGGCCTGAACTCACGGCTGGG	Rappaport et al, 2022

### Sheet: shRNAs
shRNAs (Sigma MISSION Lentiviral shRNA)
Target	TRC clone ID	Sequence	Species
GATA2	TRCN0000355776	ACCCTTAGCAGCCCAGCATTT	Human
GATA2	TRCN0000355783	GACGACAACCACCACCTTATG	Human
GATA2	TRCN0000355775	CCGGCACCTGTTGTGCAAATT	Human
MAP2K3	TRCN0000219709	TATCGGTGTCATTCACCTTTC	Human
MAP2K3	TRCN0000009985	ATTGCTGTGTCTATCGTGCGG	Human
MAP2K3	TRCN0000009986	GCCCTCCAATGTCCTTATCAA	Human
MAP2K4	TRCN0000010495	CAACTTGTGCCTTACGAAGGA	Human
MAP2K4	TRCN0000039914	CCAAAGTGGAATAGTGTATTT	Human
MAP2K4	TRCN0000039916	CCCAATCCTACAGGAGTTCAA	Human

### Sheet: Primer Probes
Primer Probes (TaqMan Gene Expression Assays)
Assay ID	Target	Species
Hs02758991_g1	GAPDH	Human
Hs00157859_m1	GUCA2A	Human
Hs00200071_m1	GUCA2B	Human
Hs01568269_m1	APC	Human
Hs01051152_m1	MAPK14	Human
Hs00231119_m1	GATA2	Human
Hs00177127_m1	MAP2K3	Human
Hs05015180_g1	MAP2K4	Human

### Sheet: Antibodies
Antibodies
Product	Target	Application	Dilution
Cell Signaling Technology #2504	APC	IB	1:1000
Cell Signaling Technology #8480	β-catenin	IB	1:1000
Cell Signaling Technology #2118	GAPDH	IB	1:2000
Sigma-Aldrich #HPA018215	GUCA2A	IB	1:250
Cell Signaling Technology #19526	Cas9	IB	1:500
Cell Signaling Technology #4877	HSP90	IB	1:1000
Cell Signaling Technology #79802	GATA2	IB	1:1000
Invitrogen #PA5-105538	pGATA2	IB	1:500
Cell Signaling Technology #2569	TCF4	IB	1:1000
Cell Signaling Technology #14793	FLAG	IB	1:500
Cell Signaling Technology #9218	p38α	IB	1:1000
Invitrogen #MA5-15177	p-p38α	IB	1:1000
Cell Signaling Technology #9709	pHSP27	IB	1:1000
Cell Signaling Technology #12280	pMKK3/6	IB	1:1000
Cell Signaling Technology #8535	MKK3	IB	1:1000
Cell Signaling Technology #9152	MKK4	IB	1:1000
Cell Signaling Technology #9156	pMKK4	IB	1:1000
Cell Signaling Technology #13901	Vinculin	IB	1:1000
Jackson ImmunoResearch #016-030-084	HRP Streptavidin	IB	1:500
Jackson ImmunoResearch #111-035-144	HRP Goat Anti-Rabbit IgG	IB	1:10,000
Jackson ImmunoResearch #115-035-062	HRP Goat Anti-Mouse IgG	IB	1:10,000
Abcam #ab171870	Rabbit IgG	ChIP	5 µg
		Co-IP
Sigma-Aldrich #F3165	FLAG	ChIP	5 µg
Sigma-Aldrich #12-371	Mouse IgG	ChIP	5 µg
Abcam #ab182453	p38α	Co-IP	5 µg
Invitrogen #PA5-34974	mCherry	ChIP	1.76 µg
		IF	1:1000
Jackson ImmunoResearch #111-545-003	AlexaFluor 488 Goat Anti-Rabbit IgG	IF	1:800
Invitrogen #S32357	AlexaFluor 647 Streptavidin	IF	1:1000

### Sheet: Primers
Primers for ChIP-qPCR
Target	Sequence	ID/Source
Chromosome 12 gene desert (F)	TGAGCATTCCAGTGATTTATTG	1459
Chromosome 12 gene desert (R)	AAGCAGGTAAAGGTCCATATTTC	1460
GUCA2A promoter (F) - gRNA 1799, p38 ChIP	GAGATAAGAGCCAGGCAGGG	1409
GUCA2A promoter (R) - gRNA 1799, p38 ChIP	CAGGGCAGTCGTGAGTGAAT	1410
GUCA2A -1.2kb (F) - gRNA 1808	AATGAGCTCCTCCCCAATCC	2183
GUCA2A -1.2kb (R) - gRNA 1808	GTCAGAGTCTATAGGGGCGC	2184
GUCA2A -3.5kb (F) - gRNA 1861	GTAAAGGGCAGGGGCTTTCA	2179
GUCA2A -3.5kb (R) - gRNA 1861	TCACTCCTGAACCCACTCCA	2180
FOS promoter (F) - p38 ChIP	GAGCAGTTCCCGTCAATCC	https://pmc.ncbi.nlm.nih.gov/articles/PMC2951253/#sec2
FOS promoter (R) - p38 ChIP	GCATTTCGCAGTTCCTGTCT	https://pmc.ncbi.nlm.nih.gov/articles/PMC2951253/#sec2
CXCL8 promoter (F) - p38 ChIP	GGGCCATCAGTTGCAAATC	https://pmc.ncbi.nlm.nih.gov/articles/PMC2951253/#sec2
CXCL8 promoter (R) - p38 ChIP	TTCCTTCCGGTGGTTTCTTC	https://pmc.ncbi.nlm.nih.gov/articles/PMC2951253/#sec2
GUCA2A -1.2kb (F) - p38 ChIP	TCCCCAGGACACAGGAGAAA	1411
GUCA2A -1.2kb (R) - p38 ChIP	CAGTGTTGACTCTCCCCACC	1412
GUCA2A -3.5kb (F) - p38 ChIP	GGGTCAGGTTGAGATGGAGC	1415
GUCA2A -3.5kb (R) - p38 ChIP	ATGAGCCCTAACCTAGCCCA	1416

### Sheet: siRNAs
siRNAs (Silencer Select)
siRNA ID	Target
Cat #: 4390843	Control
s3586	MAPK14		Mass spec differential enrichment candidates:
s3587	MAPK14			Enriched at promoter -zinc
s6982	HSPA6			Enriched at promoter +zinc
s6983	HSPA6
s16807	BANF1
s16808	BANF1
s7638	IVD
s7639	IVD
s14358	TPT1
s14359	TPT1
s194901	H2BC10
s194902	H2BC10
s2050	POLR3D
s2051	POLR3D
s12079	RNF6
s12080	RNF6
s14087	TGM2
s14088	TGM2
s19547	UBA2
s19548	UBA2
s46488	C1orf55 (SDE2)
s46489	C1orf55 (SDE2)
s409	UGDH
s410	UGDH
s39748	NUDCD1
s39749	NUDCD1
s316	EBP
s317	EBP
s36150	MORC4
s36151	MORC4
s43341	SLX4IP
s43342	SLX4IP
s39171	PARD6B
s39172	PARD6B
s40342	ZNF160
s40343	ZNF160
s30965	ZNF823
s30966	ZNF823
s6673	HMOX1
s6674	HMOX1
s18380	GTF2IRD
s18381	GTF2IRD
s45132	ZNF558
s45133	ZNF558
s52182	ZNF761
s52183	ZNF761
s9999	PAFAH1B2
s10000	PAFAH1B2
s11401	PSMD7
s11402	PSMD7
s36951	PTGES2
s36952	PTGES2
s19709	LRPPRC
s19710	LRPPRC
s17235	BTAF1
s17236	BTAF1
s24030	TNPO3
s24031	TNPO3
s31224	PPP4R3A (SMEK1)
s31225	PPP4R3A (SMEK1)
s1791	ATP6V1A
s1792	ATP6V1A
s21507	PRDX3
s21508	PRDX3
s23796	ITGB3BP
s23797	ITGB3BP
s4680	ENO1
s4681	ENO1
s15105	ZNF66
s15106	ZNF66
s9008	MT1E
s9009	MT1E
s15033	ZNF16
s15034	ZNF16
s47042	ARID2
s47043	ARID2
s30432	ZNF532
s30433	ZNF532
s25355	TINF2
s25356	TINF2
